# Mechanism of forced-copy-choice RNA recombination by enteroviral RNA-dependent RNA polymerases

**DOI:** 10.1101/2025.02.07.637143

**Authors:** Jamie J. Arnold, Alexandre Martinez, Abha Jain, Xinran Liu, Ibrahim M. Moustafa, Craig E. Cameron

## Abstract

Forced-copy-choice recombination occurs at the end of a template, differing from copy-choice recombination, which happens at internal positions. This mechanism may produce full-length genomes from fragments created by host antiviral responses. Previous studies from our laboratory demonstrated that poliovirus (PV) RNA-dependent RNA polymerase (RdRp) switches to an “acceptor” template *in vitro* when initiated on a heteropolymeric RNA-primed “donor” template. Surprisingly, recombinants showed template switching from the 3’-end of the donor template. We have developed a primed-template system to study PV RdRp-catalyzed forced-copy-choice RNA recombination. PV RdRp adds a single, non-templated nucleotide to the 3’-end of a blunt-ended, double-stranded RNA product, forming a “plus-one” intermediate essential for template switching. Non-templated addition of CMP was favored over AMP and GMP (80:20:1); UMP addition was negligible. A single basepair between the plus-one intermediate and the 3’-end of the acceptor template was necessary and sufficient for template switching, which could occur without RdRp dissociation. Formation of the plus-one intermediate was rate limiting for template switching. PV RdRp also utilized synthetic, preformed intermediates, including those with UMP 3’-overhangs. Reactions showed up to five consecutive template-switching events, consistent with a repair function for this form of recombination. PV RdRp may exclude UMP during forced-copy-choice RNA recombination to preclude creation of nonsense mutations during RNA fragment assembly. Several other picornaviral RdRps were evaluated, and all were capable of RNA fragment assembly to some extent. Lastly, we propose a structure-based hypothesis for the PV RdRp-plus-one intermediate complex based on an elongating PV RdRp structure.
