## Supplementary material for "Mechanism of forced-copy-choice RNA recombination by enteroviral RNA-dependent RNA polymerases": NGS_3A

### Sheet: P03G_R1_001_trim_clumped_w_coun
Sequence	Length	Counts	Frequency
TTTTCCGGGC	10	4799326	0.352003
CATGCCCGGTTTTTTTTCCGGGC	23	2539622	0.186266
TTTTCCGGGCATGC	14	1521234	0.111574
TTTTCCGGGCAGC	13	538402	0.0394886
TTTTCCGGGCAAGC	14	256414	0.0188065
TTTTCCGGGCATGCCCATGC	20	219758	0.016118
TTTTCTGGGC	10	181007	0.0132758
CAAGCATGCATGGTTGC	17	163545	0.0119951
TTTTCCGAGC	10	126542	0.00928112
CATGCCCGGTTTTTTTCCGGGC	22	125154	0.00917932
TTTTTCGGGC	10	120005	0.00880167
CCGGGCATGCCCATGCATGCTTGC	24	108704	0.0079728
TTTTCCGGGCATGCC	15	107854	0.00791046
CATGCCCGGTTTTTTTTCCGGGCATGC	27	82088	0.00602068
CATGCCCGGTTTTTTTTTCCGGGC	24	77262	0.00566672
TTTTCCGGACAAGC	14	65486	0.00480302
TTTTCCGTGC	10	65234	0.00478453
TTTTCCGGGCTTTTCCGGGC	20	62033	0.00454976
TCAGTGCACTACAGAACTTTGC	22	61969	0.00454506
TTTTCCGGGTTGC	13	58986	0.00432628
CTTTCCGGGC	10	57463	0.00421458
CATGCCCGGTTTTTTTTCCGAGC	23	52825	0.00387441
NTTTCCGGGC	10	52596	0.00385761
TTTTCCGGGCA	11	52306	0.00383634
TTTTCCGGGCTGC	13	51729	0.00379402
ATTTGGTATCTGCGCTCTGC	20	44734	0.00328098
AAGCATGCATGGTTGC	16	41365	0.00303388
TTTTCCGGAC	10	41141	0.00301745
TTTTCCGGGCAGGC	14	40643	0.00298093
AGCATGCATGGTTGC	15	38189	0.00280094
CTCGACGCAGGACTCGGCTTGCTGAAGC	28	29366	0.00215382
TTTTCCGGGCTTGC	14	28984	0.00212581
TTTTCCGGGCATGCA	15	27648	0.00202782
CATGCCCGGTTTTTTTTCCGTGC	23	27212	0.00199584
TTTTCCGGGCATG	13	26704	0.00195858
CATGCCCGGTTTTTTTTCCGGG	22	26685	0.00195719
NATGCCCGGTTTTTTTTCCGGGC	23	25951	0.00190335
CATGCCCGGTTTTTTTTCCGGGCAGC	26	25665	0.00188238
TTTTCCGGGCAGATC	15	25193	0.00184776
TTTTCCAGGC	10	22964	0.00168428
TCAGTGCACTACAGAACTTTG	21	20836	0.0015282
GCATGCATGGTTGC	14	20159	0.00147854
TTTCCCGGGC	10	19607	0.00143806
TTTTCCATGC	10	19017	0.00139479
CAGGACTCGGCTTGCTGAAGC	21	18596	0.00136391
TTTTCCGGGCGTGC	14	17970	0.00131799
TTTTCCGGGCATC	13	17895	0.00131249
TCTTCCGGGC	10	17843	0.00130868
TTCTCCGGGC	10	17629	0.00129298
GTTTCCGGGCATGC	14	17052	0.00125066
TTTTCCGGACAAG	13	16881	0.00123812
CATGCCCGGTCTTTTTTCCGGGC	23	16759	0.00122917
TTTTCCGGGCAGATCGGAAG	20	16751	0.00122859
CTCTCGACGCAGGACTCGGCTTGCTGAAGC	30	16516	0.00121135
CTTTCCGGGCATGC	14	16378	0.00120123
CATGCCCGGTTTTTTCCGGGC	21	16331	0.00119778
TTTTCCGGGA	10	15922	0.00116779
CATGCCCGGTTCTTTTTCCGGGC	23	14642	0.00107391
CATGCCCGGTTTTTTTCCCGGGC	23	14414	0.00105718
CATGCCCGGCTTTTTTTCCGGGC	23	13968	0.00102447
CATGCCCGGTTTTTTTTCTGGGC	23	13945	0.00102278
ATGCCCGGTTTTTTTTCCGGGC	22	13159	0.000965136
TTTTTCCGAAGGTAACTGGCTTCAGC	26	11200	0.000821455
CATGCCCGGTTTTTTTTCCGGAC	23	11153	0.000818007
TTTTCCGGACAAGCTTTTCCGGGC	24	11086	0.000813093
CATGCCCGGTTTTCTTTCCGGGC	23	11075	0.000812287
CATGCCCGGTTTTTTCTCCGGGC	23	11051	0.000810526
AGATGCATGGTTGC	14	11031	0.000809059
CATGCCCGGTTTCTTTTCCGGGC	23	10711	0.000785589
TTTTCCGGGCGGC	13	10662	0.000781995
TTTTCCGGGCAG	12	10624	0.000779208
CGAGTCGGTGCTTTTC	16	10568	0.000775101
CATGCCCGGTTTTTTTTCCGGGCAGATC	28	10508	0.0007707
CGTGCCCGGTTTTTTTTCCGGGC	23	10365	0.000760212
TTTTCCGGGCATGCAGATC	19	10361	0.000759919
CCGGGCATGCCCATGCATGCTTG	23	10353	0.000759332
CATGCCCGGTTTTTCTTCCGGGC	23	10304	0.000755738
TTTTCCGGGCATGCTTTTCCGGGC	24	10297	0.000755225
AGGACTCGGCTTGCTGAAGC	20	10192	0.000747524
CACGCCCGGTTTTTTTTCCGGGC	23	10099	0.000740703
TTTTCCGGGCATGGTTGC	18	10074	0.000738869
TTTTCCGGGCAGATCGG	17	9597	0.000703884
CATGCCCGGTTTTTTTTTCGGGC	23	9438	0.000692222
TTTTCCGGACAA	12	9382	0.000688115
TTTTCCGGGCAAAC	14	9285	0.000681001
TTTTCCGGGCATGCCCGGGC	20	9274	0.000680194
CCGGGCTGCCCATGCATGCTTGC	23	9267	0.00067968
TCTCGACGCAGGACTCGGCTTGCTGAAGC	29	9056	0.000664205
TTTTCCGGGCATGCATGGTTGC	22	8954	0.000656724
CTATGACTCCAGCTGACAAATC	22	8864	0.000650123
TTCCGGGCATGC	12	8863	0.000650049
CATGCCCGGTTTTTTTTCCAGGC	23	8678	0.000636481
TTTGTCAGCTGGAGTCATAGTTAGTCC	27	8239	0.000604283
TTTTCCGGGCATGCCCA	17	7687	0.000563797
TTTCCGGGCATGC	13	7544	0.000553308
TTTTCCAAGC	10	7507	0.000550595
TTTTCCGGGCAGAT	14	7335	0.000537979
CATGCCCGGTTTTTTTTCCATGC	23	7194	0.000527638
TTTGGTATCTGCGCTCTGC	19	7181	0.000526684
TTTTCCGGGCAGATCA	16	7093	0.00052023
TTTTCCGGGCACGC	14	7085	0.000519643
CGACGCAGGACTCGGCTTGCTGAAGC	26	7082	0.000519423
CATGCCCGGTTTTTTTTCCGGGA	23	6914	0.000507102
TTTTCCGGGCG	11	6900	0.000506075
TTTTCCGAAGGTAACTGGCTTCAGC	25	6681	0.000490012
TTTTCCGGGCAA	12	6592	0.000483485
CATGCCCGGTTTTTTTTCCGGGCAAGC	27	6556	0.000480844
TTTTCCCGGC	10	6518	0.000478057
TATGCCCGGTTTTTTTTCCGGGC	23	6487	0.000475784
TTTTCAGGGC	10	6467	0.000474317
TTTTCTGGAC	10	6451	0.000473143
CTTTCCGGGCAGC	13	6109	0.000448059
CATGCTCGGTTTTTTTTCCGGGC	23	6105	0.000447766
TTTTCCGGCC	10	5960	0.000437131
CCGAGTCGGTGCTTTTC	17	5946	0.000436104
NTTTCCGGGCAGC	13	5845	0.000428697
CATGCCCGGTTTTTTTTCCGGGCAGATCGGAAA	33	5771	0.000423269
TTTCCGGATTCTTATTCTGTC	21	5721	0.000419602
CATGCCCGGTTTTTTTTCCGGGCAG	25	5716	0.000419235
TTTTCCGGGCATGA	14	5709	0.000418722
TTTTCCGGGCATGCCCAGGC	20	5662	0.000415275
TTTTCCGGGCAGATCGGAAGA	21	5583	0.00040948
TTTTCTGAGC	10	5544	0.00040662
TTTTCCGGGCAGATCGGAAA	20	5509	0.000404053
CATGCCCGTTTTTTTTTCCGGGC	23	5406	0.000396499
TTTTCCGGACATGC	14	5324	0.000390484
CATGCCTGGTTTTTTTTCCGGGC	23	5210	0.000382123
CATGCACGGTTTTTTTTCCGGGC	23	5206	0.00038183
CCGGGCATGCCCATGCATGTTGC	23	5199	0.000381316
TTTTCCGGGTATGC	14	5171	0.000379263
TTTTCCGGGCCTGC	14	5082	0.000372735
TTTTCCGGGCATGCCC	16	5072	0.000372002
CATGCATGGTTGCCCATGC	19	5001	0.000366794
ATTTCCGGGC	10	4863	0.000356673
TTTTCCGGGCATAC	14	4862	0.000356599
TTTTCCGGGCATGCCCATGCATGGTTGC	28	4836	0.000354692
CATGCCCAGTTTTTTTTCCGGGC	23	4814	0.000353079
TTTTCCGGACC	11	4790	0.000351319
TTTTCCGGGCATGCGCCCGGA	21	4768	0.000349705
TTTTCCAGGCATGC	14	4750	0.000348385
TCAGTGCACTACAGAACGTTGC	22	4643	0.000340537
TTTTCCGGGCTTTTCCGGGCATGC	24	4613	0.000338337
TTTTCTGGGCATGC	14	4491	0.000329389
TTTACCGGGC	10	4461	0.000327188
CATGTCCGGTTTTTTTTCCGGGC	23	4432	0.000325061
TTTCCCGGGCATGC	14	4400	0.000322714
TTCTCCGGGCATGC	14	4392	0.000322128
TTTTCCGGGCATGCGCCCG	19	4352	0.000319194
TTTTCCGGGCAGA	13	4347	0.000318827
TCTTCCGGGCATGC	14	4231	0.000310319
GCAGGACTCGGCTTGCTGAAGC	22	4221	0.000309586
TTTTTCGGGCATGC	14	4212	0.000308926
CATGCCCGGTTTTTTTCCGGGCATGC	26	4168	0.000305698
CATACCCGGTTTTTTTTCCGGGC	23	4097	0.000300491
TTTTCCGGACAATTTTCCGGGC	22	4082	0.000299391
TTTTCCGGGCGGGC	14	4070	0.000298511
CATGCATGGTTGC	13	3904	0.000286336
CATGCCCGGTTTTTTTTCCGGGCA	24	3887	0.000285089
TTTTCCGGACAAAC	14	3881	0.000284649
AGCTGCATGGTTGC	14	3873	0.000284062
TTTTCCGGGAAGC	13	3851	0.000282448
TTTTCCGGGCATGGC	15	3792	0.000278121
TTTTCCGGGCAAG	13	3760	0.000275774
TTTTCCGGACA	11	3753	0.000275261
TTTTCCTGGC	10	3641	0.000267046
CATGCCCGGTTTTCTTTTCCGGGC	24	3579	0.000262499
CATGCCCGATTTTTTTTCCGGGC	23	3578	0.000262425
TTTTCCGGGCAGATCGGAA	19	3545	0.000260005
TTTTCCGGGCC	11	3522	0.000258318
TTTTCCGGGCATGCCCATG	19	3522	0.000258318
TAGCCGACTGTGTGTTCTTTC	21	3405	0.000249737
TTTTGCGGGC	10	3402	0.000249517
TTTTCCGGGCATGCCCAAGC	20	3396	0.000249077
TAGCCGACTGTGTGTTCTTT	20	3374	0.000247463
TTTTTCGAGC	10	3371	0.000247243
CTGCTGTAGAGC	12	3355	0.00024607
TATCTGCGCTCTGC	14	3313	0.000242989
TTTTCCGGGCATGCCCATGTTTTCCGGGCATGCCCATGC	39	3299	0.000241962
TTTTCCGGACTTTTCCGGGC	20	3296	0.000241742
CATGCCAGGTTTTTTTTCCGGGC	23	3265	0.000239469
TTCCGGGCAGC	11	3256	0.000238809
TCGACGCAGGACTCGGCTTGCTGAAGC	27	3220	0.000236168
TTTTCCGGGCATGCCCATTTTCCGGGCATGCCCATGC	37	3206	0.000235141
CATGCCCGGTTTTTTTTCCGGGCAGAT	27	3198	0.000234555
CATGCCCGGTATTTTTTCCGGGC	23	3188	0.000233821
TTTCCGGGCAGC	12	3177	0.000233014
CATGCCCGGTTTTTTTTCCGGGCAGATCA	29	3160	0.000231768
TTTTCCGGTC	10	3152	0.000231181
TGATTGCGCCTGAGC	15	3059	0.00022436
CATGCCCGGTTTTTTTTCCAAGC	23	3015	0.000221133
CATGCCCGGTTTTTTTTCCGGCC	23	3013	0.000220986
TTTTCCGGGCATGCAGATCGG	21	2981	0.000218639
TAAAGGATGAACTTAGA	17	2975	0.000218199
TTTTCCGGGCATGCAGATCGGAAA	24	2923	0.000214385
TTTTCCGGGCATGCGCCCGC	20	2900	0.000212698
TTTTCCGGTTGC	12	2894	0.000212258
AGGCAAGGTAGTTCTTTTGTTCTTCACTATTAAGAACTC	39	2857	0.000209544
TTTTCCGGGCAGCAGATC	18	2851	0.000209104
CTTTCCGGGCAAGC	14	2850	0.000209031
TTTTCCGGGCATGCAGAT	18	2836	0.000208004
TTTCCGGATTCTTATTCTGT	20	2832	0.000207711
CATGCCCGTTTTTTTTCCGGGC	22	2830	0.000207564
NTTTCCGGGCAAGC	14	2817	0.000206611
TTTTCCGGGCATGCAGATCGGAAG	24	2809	0.000206024
CATGCCCGGTTTTTTTTCCGGGCAA	25	2783	0.000204117
TTTTCCGGGCATGCCCATGCATGCTTGC	28	2769	0.00020309
TTTTCCGGGGTTGC	14	2737	0.000200743
CATGCCCGGTTTTTTTTTTCCGGGC	25	2679	0.000196489
TTTTCCGGGTAAGC	14	2671	0.000195902
TTTTCCGGGCAGATCG	16	2663	0.000195316
TTTTCCGGCAAAC	13	2630	0.000192895
CATGCCCGGTTTTTTTTCAGGGC	23	2602	0.000190842
CATGCCCGGTTTTTTTCCGAGC	22	2595	0.000190328
CATGCCCGGTTTTTTTTCGGGC	22	2595	0.000190328
TTTTCGGGGC	10	2569	0.000188421
CATGCCCGGTTTTTTTTTCCGGGCATGC	28	2534	0.000185854
TTTTCCGCGC	10	2527	0.000185341
TTTGCCGGATCAAGAGC	17	2514	0.000184387
CTTTCCGGGCATGCCCATGC	20	2480	0.000181894
TTTTCCGAGCATGC	14	2471	0.000181233
CGCAGGACTCGGCTTGCTGAAGC	23	2415	0.000177126
TTTTTCCGGGC	11	2410	0.000176759
CATGCCCGGTTTTTTTTCCGGGCAGATCGGAAG	33	2374	0.000174119
TTTTCCGGGCATGCCCTTGC	20	2354	0.000172652
TTTTCCGGGCAGATCGGA	18	2343	0.000171845
CATGCCCGGTTTTTTTTCCGGGCAGATCGG	30	2339	0.000171552
NTTTCCGGGCATGCCCATGC	20	2338	0.000171479
TTTTCCGGGCATGCCCATGCAGC	23	2324	0.000170452
TTTTACGGGC	10	2273	0.000166711
TTTTCCGGGCATGCAG	16	2266	0.000166198
ATTTGGTATCTGCGCTCGGC	20	2256	0.000165464
CCGGGCATGCCCATGCATACTTGC	24	2253	0.000165244
CTTGCCCGGTTTTTTTTCCGGGC	23	2247	0.000164804
TAAAGAACGTGGACTCCAAC	20	2233	0.000163778
CATGCCCGGTTTTTTTTCCGGT	22	2224	0.000163117
CAAGATGCATGGTTGC	16	2206	0.000161797
TTTTCCGGGCATGCCCATGCA	21	2196	0.000161064
GCTGCTGTAGAGC	13	2182	0.000160037
CTATGACTCCAGCTGACAAAGC	22	2174	0.00015945
TTTTCCGGGCAGG	13	2169	0.000159083
CACTTACAGCTGCTGTAGAGC	21	2160	0.000158423
TTTTCCGGGCAGATA	15	2142	0.000157103
TATTCCGGGC	10	2123	0.00015571
CATGCCCGGTTTTTTTACCGGGC	23	2106	0.000154463
CTTTCTGGGC	10	2087	0.000153069
CATGCCCGGTTTTTTTTCCCGGGC	24	2069	0.000151749
TTACAGCTGCTGTAGAGC	18	2060	0.000151089
TTTTCCGGGCATGCCATGC	19	2053	0.000150576
TTTTGCAGGC	10	2043	0.000149842
CATGCCCGGTGTTTTTTCCGGGC	23	2041	0.000149695
TTTTCCGGCCATGC	14	2036	0.000149329
TTTTCCGGGCATGCAGATCA	20	2036	0.000149329
CTTTTCCGGGC	11	2033	0.000149109
TTTTCCGGGGC	11	2010	0.000147422
TATTTGGTATCTGCGCTCTGC	21	2006	0.000147128
NTTTCTGGGC	10	1996	0.000146395
TTTCCCGGGCAAGC	14	1992	0.000146102
TTTTCTGGGCAGC	13	1969	0.000144415
TTTTCCGGGCATGCAA	16	1963	0.000143975
TTTTTCGGGCAGC	13	1961	0.000143828
TTTTCCGGGCAAC	13	1947	0.000142801
CAAGCATGCATGGTGGC	17	1944	0.000142581
CATGCCCGGTTTTTTTTCCCGGC	23	1938	0.000142141
TTTTCCGGGCTTTTCCGGGCAGC	23	1938	0.000142141
CATGCCCGGTTTTTTTTCCGGGCAGATA	28	1915	0.000140454
TTTTCCGGGCATGCTTTTCCGGGCATGC	28	1906	0.000139794
TTTTCCGGGCATGCCCCG	18	1893	0.000138841
TTTTCGGGCATGC	13	1885	0.000138254
CGCATTGCACTTACAGCTGCTGTAGAGC	28	1874	0.000137447
CATGCCGGTTTTTTTTCCGGGC	22	1871	0.000137227
TATTAAACTGTCTCTTCT	18	1867	0.000136934
TTTTCCGGACGC	12	1866	0.00013686
TTTTCCGGGCATGCCCATGCATGCTGC	27	1846	0.000135393
TTTTCCGGGCAC	12	1835	0.000134587
ATGTGCTGACCCCTGCGATTTCC	23	1834	0.000134513
CCGGGCATGCCCATGC	16	1832	0.000134367
TTCCGGGCATGCCCATGC	18	1831	0.000134293
CCGGGCATGCCCATGCATGCTTGA	24	1823	0.000133706
CGAGTCGGTGCTTTCC	16	1822	0.000133633
TCTTCCGGGCAGC	13	1814	0.000133046
TTTTCTGTGC	10	1779	0.000130479
TTTTTCGTGC	10	1759	0.000129012
CATGCCCGGTTATTTTTCCGGGC	23	1758	0.000128939
NAAGCATGCATGGTTGC	17	1750	0.000128352
CATGCCCGGTTTTTTTTCCGGGCG	24	1745	0.000127986
TTTTCCGGGCATGCGCCC	18	1742	0.000127766
TTTTCCGGACG	11	1739	0.000127546
TTTTCCGGGCTTTTCTGGGC	20	1734	0.000127179
AGGCAAGGTAGTTCTTTTGTTCTTCACTATTAAGAACT	38	1729	0.000126812
TTTTCCGGACAAA	13	1718	0.000126005
TTTTCCAGGCAGC	13	1711	0.000125492
CATGCCCGGTTTTTTTTTCCGAGC	24	1708	0.000125272
GCGTCGCCCGCGGACGTGTTTTAGAGC	27	1698	0.000124538
ATTTCCGGGCATGC	14	1688	0.000123805
TGAGGTAGTAGGTTGTTTTTTC	22	1666	0.000122191
TTTTCCGGGCATGCCCTTTTCCGGGCATGCCCATGC	36	1664	0.000122045
CATGCCCGGTTTTATTTCCGGGC	23	1661	0.000121825
TATGACTCCAGCTGACAAAC	20	1651	0.000121091
TTCTCCGGGCAGC	13	1648	0.000120871
TTTTCCGGGCGC	12	1635	0.000119918
TTTTCCGGGCATGCCCCGGA	20	1633	0.000119771
TTTCCCGGGCAGC	13	1623	0.000119038
TTTTCCGGGCTGCCCATGC	19	1621	0.000118891
CTTTCCGAGC	10	1608	0.000117937
AGTCGGTGCTTTTC	14	1596	0.000117057
TTTTCCGGGCTTTTCCGAGC	20	1581	0.000115957
TTATCCGGGC	10	1577	0.000115664
TTTTCCGGGCATGCG	15	1564	0.00011471
TTTTCCGGGATGC	13	1560	0.000114417
TTTGCCGGGC	10	1540	0.00011295
CCGAGTCGGTGCTTTCC	17	1537	0.00011273
CATGCCCGGTTTTTTTTCCGGGCAGATCGGAAGA	34	1536	0.000112657
TACAGCTGCTGTAGAGC	17	1533	0.000112437
TTTTCCGGGCATGTC	15	1527	0.000111997
TTTTCCGGGCAAGCAGATC	19	1527	0.000111997
CATGCCCGGTTTTTTTTCCGGTC	23	1525	0.00011185
CATGCCCGGTTT	12	1518	0.000111336
CATGGCCGGTTTTTTTTCCGGGC	23	1507	0.00011053
CAAGCATGCATGGTTG	16	1483	0.000108769
TTTTCAGGGCATGC	14	1480	0.000108549
ACTCGGCTTGCTGAAGC	17	1480	0.000108549
CATGCCCGGTTTTTATTCCGGGC	23	1472	0.000107963
CTTTTCGGGC	10	1465	0.000107449
CATGACCGGTTTTTTTTCCGGGC	23	1456	0.000106789
CAAGCATGCATGGATGC	17	1441	0.000105689
CGTCGCCCGCGGACGTGTTTTAGAGC	26	1440	0.000105616
TTTTCCGGAAAAGA	14	1433	0.000105102
TTTTCCGGGCATGCAGATCGGAAGA	25	1430	0.000104882
TTTTCCGGGCATCCATGC	18	1426	0.000104589
TTTTCCGGACAGC	13	1419	0.000104075
CTCGACGCAGGACTCGGCTTGCTGAAGCC	29	1412	0.000103562
TTTTCCGGCAAGC	13	1411	0.000103489
TTTTCCGGACAGGC	14	1409	0.000103342
ACTAACTATGACTCCAGCTGACAAAC	26	1409	0.000103342
TGAGGTAGTAGGTTGTTTTTT	21	1403	0.000102902
NTTTCCGAGC	10	1371	0.000100555
GAGTCGGTGCTTTTC	15	1357	9.9528e-05
CATGCCCGGTCTTTTTTTCCGGGC	24	1346	9.87212e-05
CATGCGCGGTTTTTTTTCCGGGC	23	1343	9.85012e-05
TTTTCCGGGCATGCCCCTTTTCCGGGCATGCCCATGC	37	1333	9.77678e-05
TTTTCCGGGTAGC	13	1332	9.76944e-05
TTTTCCGGGAAAATTTTCCGGGC	23	1332	9.76944e-05
TTTCCGGACAAGC	13	1318	9.66676e-05
TTTTCCGGGCAT	12	1317	9.65943e-05
CGCCCGCGGACGTGTTTTAGAGC	23	1315	9.64476e-05
NTTTTCGGGC	10	1314	9.63742e-05
NATGCCCGGTTTTTTTCCGGGC	22	1312	9.62275e-05
ATTTGGTATCTGCGCTCTGCC	21	1311	9.61542e-05
CGGACGTGTTTTAGAGCTA	19	1307	9.58608e-05
CAAGCATGCATGC	13	1306	9.57875e-05
TTTTCCGGGCATGCCCCGC	19	1302	9.54941e-05
TTTTCCGGGCAGAC	14	1301	9.54208e-05
CATGCCCGGTTTTTTTCCGTGC	22	1299	9.52741e-05
TTTTCCGGGCATGCCCACGC	20	1287	9.43939e-05
TTTTCCGGACAAC	13	1286	9.43206e-05
ATATGTCGTGC	11	1285	9.42473e-05
TTTTCCGGGCATGCCGGGC	19	1270	9.31471e-05
TGGTGAGGACGATTATGGC	19	1264	9.2707e-05
CATGCCCGGGTTTTTTTCCGGGC	23	1262	9.25603e-05
CATGCCCGGTTTTTTATCCGGGC	23	1256	9.21203e-05
CATGCCCTGTTTTTTTTCCGGGC	23	1254	9.19736e-05
TTTGTCAGCTGGAGTCATAGC	21	1247	9.14602e-05
CATGCCCGGTTTTTTTTCCTGGC	23	1244	9.12401e-05
CAAGCATGCATGCTTGC	17	1239	9.08734e-05
CAGTGCACTACAGAACTTTGC	21	1239	9.08734e-05
TTTTCCGGGCAAA	13	1222	8.96266e-05
CGAGTCGGTGCTTTC	15	1217	8.92598e-05
GTTTCCGGGC	10	1216	8.91865e-05
TTTGTCAGCTGGAGTCATAGTC	22	1216	8.91865e-05
ACTTACAGCTGCTGTAGAGC	20	1210	8.87464e-05
CGAGTCGGTGCTTTGC	16	1202	8.81597e-05
TCGGTGCTTTTC	12	1201	8.80863e-05
TTTCCGGATTCTTATTCTGGC	21	1197	8.7793e-05
TTTCCGGGCAAGC	13	1186	8.69862e-05
TTTTCCGGCG	10	1183	8.67661e-05
CTTTCCGGGCATGCC	15	1183	8.67661e-05
CATGCCCGGTTTTTTTCCGGGCAGC	25	1175	8.61794e-05
GACTCGGCTTGCTGAAGC	18	1168	8.5666e-05
TTCCGGACAAGC	12	1150	8.43458e-05
CATGCCCGGT	10	1146	8.40524e-05
GATGTGCTGACCCCTGCGATTTCC	24	1145	8.39791e-05
AGCTGCTGTAGAGC	14	1144	8.39057e-05
CATGCCCGGTTTTTTTTCCGGGCTGC	26	1141	8.36857e-05
CATGCCGGGTTTTTTTTCCGGGC	23	1140	8.36123e-05
TGATGACGGTGAAAAC	16	1139	8.3539e-05
TTTTCCGGACAACC	14	1132	8.30256e-05
CATGCCCGGTTTTTTTCCGGG	21	1131	8.29522e-05
CATGCCCGGTTTTGGGC	17	1129	8.28056e-05
TTTTCCGGGCATGCCCATTTTTCCGGGCATGCCCATGC	38	1128	8.27322e-05
TTTTTCCGGGCATGC	15	1123	8.23655e-05
TTTTCGGGCAGC	12	1121	8.22188e-05
TTTTCCGGGCATGG	14	1121	8.22188e-05
TTTTCCGGGCATGTTTTCCGGGC	23	1120	8.21455e-05
TTTTACAGGC	10	1109	8.13387e-05
TTTTCCGGAAAAGC	14	1105	8.10453e-05
TTTGACGAGGGGAAA	15	1100	8.06786e-05
TTTTCCGGGCATCCCATGC	19	1094	8.02385e-05
TTTTCCGGGCATGCCCATGCATGC	24	1094	8.02385e-05
ACAGCTGCTGTAGAGC	16	1083	7.94317e-05
AATGCCCGGTTTTTTTTCCGGGC	23	1083	7.94317e-05
TAAAGAACGTGGACTCC	17	1082	7.93584e-05
CGAGTCGGTGCTTT	14	1078	7.9065e-05
NTTTCCGGGCATGCC	15	1068	7.83316e-05
TTTTCCGGGCAGCAGATCGG	20	1068	7.83316e-05
TTTCCGGGCATGCCCATGC	19	1062	7.78915e-05
TTTTTTGGGC	10	1061	7.78182e-05
TTTTCCGGGCATGCCCATGCAGATC	25	1055	7.73781e-05
CATGGCCCGGTTTTTTTTCCGGGC	24	1052	7.71581e-05
CATGCCCGGTTTTTTTTCGGGGC	23	1046	7.6718e-05
TTTTCCGGGCGTGCCCATGC	20	1041	7.63513e-05
TTTTCCGGGCATGCCCATGCTTTTCCGGGCATGCCCATGC	40	1040	7.62779e-05
CAAGCATGCACGGTTGC	17	1037	7.60579e-05
CATGCCCGGGTTTTTTTTCCGGGC	24	1033	7.57645e-05
CATGCCCGGTTTTTTTTCCGGGCAGG	26	1027	7.53245e-05
TTTTCCGGGCATGCCCGTGC	20	1011	7.41509e-05
TTTTCCGGGCAGCAGATCGGAAA	23	1005	7.37109e-05
TTTTCCGGGCAGCAGATCGGAAG	23	1001	7.34175e-05
TTTTCCGGACAAGA	14	1000	7.33442e-05
TGTGCTGACCCCTGCGATTTCC	22	996	7.30508e-05
TTTTTCGGAC	10	992	7.27574e-05
TTTTCCGGGCAAACC	15	989	7.25374e-05
CAAGCATGCATGGCTGC	17	978	7.17306e-05
CATTGCACTTACAGCTGCTGTAGAGC	26	977	7.16572e-05
TTTTCCGGGCATGCCCC	17	965	7.07771e-05
CATGCCCGGTTTTTTTTACGGGC	23	965	7.07771e-05
CAGGACTCGGCTTGCTGAAGCC	22	963	7.06304e-05
TTTCCTGGGC	10	962	7.05571e-05
CCGAGTCGGTGCTTTC	16	961	7.04837e-05
TTTTCCGGGCAGATT	15	958	7.02637e-05
TTTTCCGGGCAGATCAGAAGAGA	23	957	7.01904e-05
TTTTCCGGGCATGCTTTTCCGGGCAGC	27	956	7.0117e-05
GGACTCGGCTTGCTGAAGC	19	955	7.00437e-05
TTTTGCCGGC	10	951	6.97503e-05
TTTTCCGGGCAGAG	14	951	6.97503e-05
TTTTTCCGAAGGTAACTGGCTTCAGCC	27	942	6.90902e-05
TTTTTCGGACA	11	941	6.90169e-05
CGAGTCGGTGCTTTTCC	17	939	6.88702e-05
TTTTCCGGGCATGCAGATCGGAA	23	938	6.87968e-05
TTTTCCGGGCATGCAGATA	19	933	6.84301e-05
TTTTCCGGGCGAGC	14	926	6.79167e-05
TCTTTCGGGC	10	925	6.78434e-05
CAAGCATGCATGGTGC	16	921	6.755e-05
CGCGCATTGCACTTACAGCTGCTGTAGAGC	30	921	6.755e-05
GATGCATGGTTGC	13	920	6.74766e-05
CCGGGCATGCCCATGCATGCTTAC	24	919	6.74033e-05
TTTTCCGGGCT	11	916	6.71833e-05
TTTTCCGGGCAGATCT	16	911	6.68165e-05
CCGGGCATGCCCATGCAAGCTTGC	24	911	6.68165e-05
ATTTGGTATCTGCGCTTTGC	20	909	6.66698e-05
TTCTCCGGGCATGCCCATGC	20	906	6.64498e-05
TTTTCCGGGCAAGA	14	905	6.63765e-05
TTTACCGGGCATGC	14	902	6.61564e-05
TTTTCCGAGCAGC	13	901	6.60831e-05
TCTTCTGGGC	10	899	6.59364e-05
TTTTCCGGGCACGCCCATGC	20	897	6.57897e-05
TTTTCCGGGCATGCTTGC	18	893	6.54963e-05
GGGGCTGTAGCTC	13	891	6.53496e-05
TGGTGTCGATGGTAGAACA	19	889	6.5203e-05
CAAGCACGCATGGTTGC	17	888	6.51296e-05
TGTTCCGGGC	10	884	6.48362e-05
CCTGCCCGGTTTTTTTTCCGGGC	23	883	6.47629e-05
CCGGGCATGCCCATGCA	17	882	6.46896e-05
TTTTCCGGGCTTTTCCGGAC	20	882	6.46896e-05
CAAGCCCGGTTTTTTTTCCGGGC	23	881	6.46162e-05
TATGACTCCAGCTGACAAA	19	879	6.44695e-05
CTTTCCGTGC	10	877	6.43228e-05
CATGCCCGGTTTTTTTTCCGCGC	23	874	6.41028e-05
CATGCCCGGTTTTTTTTTCCGGG	23	873	6.40295e-05
GTAGTGGGATACGACGA	17	872	6.39561e-05
TTTTCCGGGCTG	12	871	6.38828e-05
TCAGTGCACTACAGAACTTGC	21	871	6.38828e-05
CCGGGCTGCCCATGCATGCTTG	22	870	6.38094e-05
CATGCCCGGTTTTTTTTCCGGGCAGATCGGAAT	33	868	6.36627e-05
TTTTCTGGGCAGATC	15	867	6.35894e-05
TTTTCCGGGCATGCCTTTTCCGGGC	25	866	6.3516e-05
CATGCCCGGTTTTTTTTTCCGTGC	24	864	6.33694e-05
ATTTGGTATCTGCGCTCTGCA	21	863	6.3296e-05
TTTTCCCGGCATGC	14	857	6.28559e-05
TTTTCCGGGCAAACCGGGC	19	857	6.28559e-05
TTTTCCGGACAAGGAAAAGC	20	855	6.27093e-05
TTGTCCGGGC	10	854	6.26359e-05
TTTTCCGGGCAGAA	14	854	6.26359e-05
CATGCCCGGTTTTTTTTCCGGGCAGATCGGAA	32	852	6.24892e-05
TTTTCCGGGCTGCC	14	851	6.24159e-05
CTTACAGCTGCTGTAGAGC	19	851	6.24159e-05
CAATATGTCGTGC	13	847	6.21225e-05
CATGCCCGGTTTTTTTTCCGGGCC	24	845	6.19758e-05
CCGGGCATGCCCATGCACGCTTGC	24	844	6.19025e-05
TTCTCCGGGCAAGC	14	841	6.16824e-05
CAGCTGCTGTAGAGC	15	841	6.16824e-05
CGTCGCCCGCGGACGTGC	18	836	6.13157e-05
CATGCCCGGATTTTTTTCCGGGC	23	834	6.1169e-05
NATGCCCGGTTTTTTTTCCGGGCATGC	27	833	6.10957e-05
TTTTCCGGGCATGCCCATGA	20	832	6.10223e-05
TTTTCCGGGCTTTTCCGGG	19	831	6.0949e-05
TCTTCCGGGCAAGC	14	830	6.08757e-05
TTTTCCGGACAAGCC	15	829	6.08023e-05
CATGCCCCGTTTTTTTTCCGGGC	23	829	6.08023e-05
TTTTCCGGGCAGATCGGAAC	20	828	6.0729e-05
CCGAGTCGGTGCTTT	15	824	6.04356e-05
