## Supplementary material for "Mechanism of forced-copy-choice RNA recombination by enteroviral RNA-dependent RNA polymerases": NGS_3A_Control

### Sheet: P0_R1_001_trim_clumped_w_count_
Sequence	Length	Counts	Frequency
TTTTCCGGGC	10	5000452	0.521412
CATGCCCGGTTTTTTTTCCGGGC	23	804845	0.0839236
TTTTCTGGGC	10	797466	0.0831542
CAAGCATGCATGGTTGC	17	412418	0.0430041
TTTTTCGGGC	10	272554	0.02842
TTTTCCGGGCAGC	13	129077	0.0134592
AAGCATGCATGGTTGC	16	110037	0.0114739
CTCGACGCAGGACTCGGCTTGCTGAAGC	28	80380	0.00838146
CAGGACTCGGCTTGCTGAAGC	21	74160	0.00773289
AGCATGCATGGTTGC	15	73201	0.00763289
TCAGTGCACTACAGAACTTTG	21	69265	0.00722247
CTTTCCGGGC	10	63429	0.00661393
TTTTCCGAGC	10	62866	0.00655523
TTTTCCGTGC	10	58832	0.00613459
NTTTCCGGGC	10	48602	0.00506788
TCAGTGCACTACAGAACTTTGC	22	47409	0.00494348
GCATGCATGGTTGC	14	42525	0.00443421
CGAGTCGGTGCTTTTC	16	41791	0.00435767
CTCTCGACGCAGGACTCGGCTTGCTGAAGC	30	40191	0.00419084
CATGCCCGGTTTTTTTCCGGGC	22	38884	0.00405455
TTTTCCGGGCA	11	3798	0.000396029
AGGACTCGGCTTGCTGAAGC	20	36683	0.00382505
CCGGGCATGCCCATGCATGCTTGC	24	33378	0.00348042
ATTTGGTATCTGCGCTCTGC	20	32641	0.00340358
CCGAGTCGGTGCTTTTC	17	31405	0.00327469
AGATGCATGGTTGC	14	30936	0.00322579
CATGCATGGTTGCCCATGC	19	28218	0.00294238
GGGGCTGTAGCTC	13	27354	0.00285228
CGACGCAGGACTCGGCTTGCTGAAGC	26	26986	0.00281391
GCAGGACTCGGCTTGCTGAAGC	22	24236	0.00252716
TCTCGACGCAGGACTCGGCTTGCTGAAGC	29	24021	0.00250474
CATGCCCGGTTTTTTTTTCCGGGC	24	23720	0.00247336
TTTCCCGGGC	10	23280	0.00242748
TCTTCCGGGC	10	22143	0.00230892
TTTTCCGGGA	10	20291	0.0021158
TTCTCCGGGC	10	19328	0.00201539
TTTTCCGAAGGTAACTGGCTTCAGC	25	18200	0.00189777
TTTTCCAGGC	10	16244	0.00169381
CGCAGGACTCGGCTTGCTGAAGC	23	13888	0.00144814
TTTCCGGATTCTTATTCTGT	20	12790	0.00133365
CTATGACTCCAGCTGACAAATC	22	12238	0.00127609
TCGACGCAGGACTCGGCTTGCTGAAGC	27	12041	0.00125555
CATGCCCGGTTTTTTTTCCGGG	22	11510	0.00120018
CATGCATGGTTGC	13	10042	0.00104711
CTTTCTGGGC	10	9963	0.00103887
AGCTGCATGGTTGC	14	9624	0.00100352
TTTTCTGGAC	10	9443	0.00098465
TTTGCCGGATCAAGAGC	17	8230	0.000858167
TTTGTCAGCTGGAGTCATAGTTAGTCC	27	8185	0.000853475
TTTTCCGGGCAG	12	7999	0.00083408
ATTTCCGGGC	10	7988	0.000832933
TAAAGGATGAACTTAGA	17	7862	0.000819794
NTTTCTGGGC	10	7805	0.000813851
TTTTCCGGGCG	11	2062	0.000215011
ACTCGGCTTGCTGAAGC	17	7057	0.000735855
TCGGTGCTTTTC	12	7050	0.000735125
NATGCCCGGTTTTTTTTCCGGGC	23	7045	0.000734603
TTTCCGGATTCTTATTCTGTC	21	6959	0.000725636
CATGCCCGGTTTTTTTTCCGTGC	23	6576	0.000685699
TTTACCGGGC	10	6424	0.00066985
CAAGATGCATGGTTGC	16	6366	0.000663802
TTTTCTGTGC	10	6280	0.000654835
TTTTCTGAGC	10	6145	0.000640758
CATGCCCGGTTTTTTTTCCGGGCAAGC	27	5838	0.000608746
TGAGGTAGTAGGTTGTTTTTT	21	5798	0.000604575
TATTAAACTGTCTCTTCT	18	5705	0.000594878
ATGTGCTGACCCCTGCGATTTCC	23	5517	0.000575274
GAGTCGGTGCTTTTC	15	5462	0.000569539
CATGCCCGGTTTTTTTTCCGAGC	23	5425	0.000565681
TTTTCCATGC	10	5404	0.000563491
TTTTCAGGGC	10	5389	0.000561927
CATGCCCGGCTTTTTTTCCGGGC	23	5371	0.00056005
AGTCGGTGCTTTTC	14	5326	0.000555358
GGGGACGTAGCTCAGCTGGGAGAGCAG	27	5318	0.000554524
TTTGGTATCTGCGCTCTGC	19	5246	0.000547016
TTTTCCTGGC	10	5240	0.000546391
CATGCCCGGTTTTTTCCGGGC	21	5202	0.000542428
GGGGCTGTAGCGC	13	5037	0.000525223
CAAGCATGCATGGTTG	16	5035	0.000525015
CGAGTCGGTGCTTT	14	4984	0.000519697
CATGCCCGGTCTTTTTTCCGGGC	23	4951	0.000516256
CACTTACAGCTGCTGTAGAGC	21	4862	0.000506975
GCATTGGTGGTTCA	14	4697	0.00048977
TTTCCGGCAAAC	12	4692	0.000489249
CATGCCCGGTTCTTTTTCCGGGC	23	4563	0.000475798
CATGCCCGGTTTTTTTCCCGGGC	23	4561	0.000475589
CCGAGTCGGTGCTTT	15	4505	0.00046975
GACTCGGCTTGCTGAAGC	18	4484	0.00046756
CTGCTGTAGAGC	12	4433	0.000462242
ATGCCCGGTTTTTTTTCCGGGC	22	4389	0.000457654
TCTTCTGGGC	10	4346	0.000453171
TTTTCGGGGC	10	4277	0.000445976
CGCATTGCACTTACAGCTGCTGTAGAGC	28	4273	0.000445559
NAAGCATGCATGGTTGC	17	4004	0.000417509
CAAGCATGCATGGTTGCCCATGC	23	3963	0.000413234
CATGCCCGGTTTTCTTTCCGGGC	23	3923	0.000409063
TCAGTGCACTACAGAACGTTGC	22	3863	0.000402807
TTTCCTGGGC	10	3856	0.000402077
CCGAGTCGGTGCTTTCC	17	3830	0.000399366
CATGCCCGGTTTTTTCTCCGGGC	23	3745	0.000390502
TTTTCCCGGC	10	3737	0.000389668
TCCTCTGTAGTTCAGTCGGTAGAACGGC	28	3736	0.000389564
CTTTTCGGGC	10	3720	0.000387896
TGATTGCGCCTGAGC	15	3698	0.000385602
ACTAACTATGACTCCAGCTGACAAAC	26	3535	0.000368605
CATGCCCGGTTTCTTTTCCGGGC	23	3409	0.000355467
TTACAGCTGCTGTAGAGC	18	3396	0.000354111
TTTTCCGGAAAAG	13	3386	0.000353068
GGACTCGGCTTGCTGAAGC	19	3377	0.00035213
CGTGCCCGGTTTTTTTTCCGGGC	23	3361	0.000350462
CACGCCCGGTTTTTTTTCCGGGC	23	3299	0.000343997
TATTCCGGGC	10	3271	0.000341077
TAAAGAACGTGGACTCCAAC	20	3208	0.000334508
CATGCCCGGTTTTTCTTCCGGGC	23	3119	0.000325228
TTTTCCGGCC	10	3114	0.000324706
TTTTCCGGCG	10	3112	0.000324498
TTTTTCGTGC	10	3103	0.000323559
TTCTCTGGGC	10	3096	0.000322829
CGAGTCGGTGCTTTCC	16	3048	0.000317824
CAAGCATGCATGCTTGC	17	3041	0.000317094
TTTTACGGGC	10	3030	0.000315947
CATGCCCGGTTTTTTTTTCGGGC	23	3004	0.000313236
TATGACTCCAGCTGACAAAC	20	2973	0.000310004
CCGGGCATGCCCATGC	16	2965	0.000309169
CTCGGCTTGCTGAAGC	16	2927	0.000305207
GCATGGGTGGTTCA	14	2903	0.000302705
CCGGGCTGCCCATGCATGCTTGC	23	2874	0.000299681
TTTTGCGGGC	10	2873	0.000299576
TTTTCCAAGC	10	2793	0.000291235
CATGCCCGGTTTTTTTTCCGGGCAGATC	28	2757	0.000287481
TACAGCTGCTGTAGAGC	17	2739	0.000285604
GCTCCCATCGTCTAGCGGTCTAGGACGTC	29	2719	0.000283518
CATGCCCGGTTTTTTTTCCAGGC	23	2713	0.000282893
CATGCCCGGTTTTTTTTCCGGAC	23	2703	0.00028185
GATGTGCTGACCCCTGCGATTTCC	24	2662	0.000277575
CAAGCATGCATGC	13	2620	0.000273195
GCTGCTGTAGAGC	13	2607	0.00027184
TGGTGTCGATGGTAGAACA	19	2598	0.000270901
NTTTTCGGGC	10	2578	0.000268816
TCTTTCGGGC	10	2551	0.000266
CAAGCATGCACGGTTGC	17	2542	0.000265062
ACTTACAGCTGCTGTAGAGC	20	2539	0.000264749
CTTTTCCGGGC	11	2532	0.000264019
CTTTCCGGGCAGAT	14	2532	0.000264019
TTTGACGAGGGGAAA	15	2389	0.000249108
CTTACAGCTGCTGTAGAGC	19	2371	0.000247231
GTTTCCGGGC	10	2370	0.000247127
AGGCAAGGTAGTTCTTTTGTTCTTCACTATTAAGAACT	38	2334	0.000243373
TAGCCGACTGTGTGTTCTTT	20	2286	0.000238368
CATGCCCGGTTTTTTTTCCGGGCAGC	26	2277	0.00023743
CAAGCACGCATGGTTGC	17	2210	0.000230443
CAAGCATGCATGGTGC	16	2174	0.00022669
CATTGCACTTACAGCTGCTGTAGAGC	26	2173	0.000226585
CATGCCCGGTTTTTTTTCCGGGCAGATCGGAAA	33	2162	0.000225438
TTTTCCGGTTGC	12	2153	0.0002245
CGAGTCGGTGCTTTC	15	2152	0.000224396
CATGCCCGGTTTTTTTTCCGGGA	23	2131	0.000222206
CCGGGCATGCCCATGCATGCTTG	23	2089	0.000217826
TTTTTCGAGC	10	2082	0.000217096
CTTTCCGGGCAAGC	14	2074	0.000216262
CAAGCATGCATGGCTGC	17	2074	0.000216262
TTTTTTGGGC	10	2071	0.000215949
GATGCATGGTTGC	13	2047	0.000213447
CATGCCCGGTTTTTTTTCTGGGC	23	2034	0.000212091
TTCCGGGCATGCCCATGC	18	2004	0.000208963
CATGCTCGGTTTTTTTTCCGGGC	23	1997	0.000208233
TTCCGGGCATGC	12	1967	0.000205105
TTTTCCGGTC	10	1945	0.000202811
TATGACTCCAGCTGACAAA	19	1938	0.000202081
CCGAGTCGGTGCTTTC	16	1934	0.000201664
TCTTTTGTTCTTCACTATTAAGAACT	26	1934	0.000201664
CGCGCATTGCACTTACAGCTGCTGTAGAGC	30	1919	0.0002001
ACTAACTATGACTCCAGCTGACAAA	25	1913	0.000199474
ATTTGGTATCTGCGCTCTGCA	21	1910	0.000199161
CGAGCATGCATGGTTGC	17	1907	0.000198849
TGAGGTAGTAGGTTGTTTTTTC	22	1889	0.000196972
CATGCCCGTTTTTTTTTCCGGGC	23	1874	0.000195408
CAGGCATGCATGGTTGC	17	1873	0.000195303
CAAGCATACATGGTTGC	17	1861	0.000194052
TATCTGCGCTCTGC	14	1853	0.000193218
ATTTCCGGGCAGAT	14	1852	0.000193114
TGTGCTGACCCCTGCGATTTCC	22	1823	0.00019009
TTTTCCGCGC	10	1819	0.000189673
TTTGTCAGCTGGAGTCATAGT	21	1819	0.000189673
NTTTCCGGGCAAGC	14	1805	0.000188213
CGACGAGGACTCGGCTTGCTGAAGC	25	1765	0.000184042
GTCCCCTTCGTCTAGCGGTTAGGACTCCGCC	31	1761	0.000183625
CGAGTCGGTGCTTTGC	16	1741	0.000181539
TTATCCGGGC	10	1739	0.000181331
CTTCACTATTAAGAACT	17	1672	0.000174344
GACGCAGGACTCGGCTTGCTGAAGC	25	1653	0.000172363
CAAGCATGCGTGGTTGC	17	1647	0.000171738
CATGCCTGGTTTTTTTTCCGGGC	23	1646	0.000171633
TATGCCCGGTTTTTTTTCCGGGC	23	1638	0.000170799
ATGCATGGTTGC	12	1603	0.00016715
CATGCCCGGTTTTTTTTCCGGGCAA	25	1569	0.000163604
CATGCCCGGTTTTTTTTCCGGGCAGATCA	29	1555	0.000162145
TTTCCGGCAAA	11	1542	0.000160789
GGTGGTGTCGATGGTAGA	18	1541	0.000160685
CAGCATGCATGGTTGC	16	1539	0.000160476
TATTTGGTATCTGCGCTCTGC	21	1538	0.000160372
CATGTCCGGTTTTTTTTCCGGGC	23	1528	0.000159329
CATGCCCAGTTTTTTTTCCGGGC	23	1525	0.000159016
CAAGCATGCATGGTTGCAGATC	22	1517	0.000158182
CGAGGACTCGGCTTGCTGAAGC	22	1516	0.000158078
CTTTCCGGGCAGC	13	1500	0.00015641
TCTTCCGGGCATGC	14	1499	0.000156305
ATTTGGTATCTGCGCTCTGCC	21	1496	0.000155992
TTCTCCGGGCATGC	14	1493	0.00015568
CTCGACGCAGGACTCGGCTTGCTGAAGCA	29	1492	0.000155575
CAGGACTCGGCTTGCTGAAGCA	22	1489	0.000155263
CAAGTATGCATGGTTGC	17	1485	0.000154845
GCTGCATGGTTGC	13	1471	0.000153386
GTAGTGGGATACGACGA	17	1471	0.000153386
TTTCCCGGGCATGC	14	1462	0.000152447
TTCTTCGGGC	10	1454	0.000151613
GCAAGCATGCATGGTTGC	18	1452	0.000151404
CAAGCATGCATGG	13	1444	0.00015057
ACAGCTGCTGTAGAGC	16	1440	0.000150153
CTCGACGCAGGACTCGGCTTGCTGAAGCC	29	1438	0.000149945
AAGCATGCATGGTTGCCCATGC	22	1435	0.000149632
CCGAGTCGGTGCTTTGC	17	1428	0.000148902
CATGCCCGGTTTTATTTCCGGGC	23	1426	0.000148693
TTTTCTAGGC	10	1423	0.00014838
CATACCCGGTTTTTTTTCCGGGC	23	1422	0.000148276
CAAACATGCATGGTTGC	17	1418	0.000147859
AGCTGCTGTAGAGC	14	1406	0.000146608
TGGGGGATAGTTTAACGGTAGAACCGC	27	1403	0.000146295
TTTGCCGGGC	10	1395	0.000145461
GATGCATGGTTGCCCATGC	19	1366	0.000142437
TTAGTCGACATGTAAACCA	19	1363	0.000142124
CATGCCCGATTTTTTTTCCGGGC	23	1360	0.000141811
CAGGACTCGGCTTGCTGAAGCC	22	1350	0.000140769
CAAGCATGCATGGATGC	17	1339	0.000139622
TTTCCGGACAAGC	13	1336	0.000139309
CATGCCCGGTTTTTTTTCCGGGCAGAT	27	1321	0.000137745
CATGCCCGGTTTTTTTACCGGGC	23	1317	0.000137328
CATGCCCGGTTTTTTTTCCGGGCAG	25	1314	0.000137015
AAGCATGCATGGTTG	15	1307	0.000136285
AGCATGCATGGTTGCCCATGC	21	1305	0.000136076
TTTCCCGGGCAAGC	14	1298	0.000135346
TTTCCGGACAAG	12	1297	0.000135242
TTTTCCGGAAAA	12	1292	0.000134721
CATGCACGGTTTTTTTTCCGGGC	23	1291	0.000134616
NTTTCCGGGCAGC	13	1290	0.000134512
TCAGGACTCGGCTTGCTGAAGC	22	1290	0.000134512
CAAGCATGCATGGTTGA	17	1282	0.000133678
TAGCTTATCAGACTGATGTTGAC	23	1278	0.000133261
TTTTCCGGGCC	11	1271	0.000132531
CGAGTCGGTGCTTTTCC	17	1266	0.00013201
TGTTCCGGGC	10	1252	0.00013055
CAAGCATGCATGGTCGC	17	1250	0.000130341
TTCTTTTGTTCTTCACTATTAAGAACT	27	1236	0.000128881
TCTGCCGCCTCGCGATCCTCTAC	23	1228	0.000128047
CATGCCGGTTTTTTTTCCGGGC	22	1227	0.000127943
TTTTTCGGAC	10	1226	0.000127839
CAAGCGTGCATGGTTGC	17	1219	0.000127109
CAGCTGCTGTAGAGC	15	1209	0.000126066
TTTTCCAGGCATGC	14	1187	0.000123772
CTCGACGCAGGACTCGGCTTGCTGA	25	1183	0.000123355
ATTTCTGGGC	10	1179	0.000122938
CGGAGTGTAGCGC	13	1174	0.000122417
CGACGCAGGACTCGGCTTACTGAAGC	26	1172	0.000122208
AGGCAAGGTAGTTCTTTTGTTCTTCACTATTAAGAACTC	39	1165	0.000121478
ATTCGTGATTGCGCCTGAGC	20	1163	0.00012127
TTTTTCGGGA	10	1154	0.000120331
ACGAGGACTCGGCTTGCTGAAGC	23	1154	0.000120331
AAAGGATGAACTTAGA	16	1146	0.000119497
NAGCATGCATGGTTGC	16	1143	0.000119184
CTCGACGAGGACTCGGCTTGCTGAAGC	27	1138	0.000118663
TTTTTCCGGGC	11	1127	0.000117516
TTTGTCAGCTGGAGTCATAG	20	1125	0.000117307
CAGTGCACTACAGAACTTTG	20	1121	0.00011689
CTCTCGACGCAGGACTCGGCTTGCTGA	27	1120	0.000116786
CCCGTGTGAAAGTAGGACATCGTCAGG	27	1116	0.000116369
GTTCTTTTGTTCTTCACTATTAAGAACT	28	1107	0.00011543
TTTTCCGTTC	10	1106	0.000115326
GGCTGGTCCGATGGTAGTGGGTTATCAGAA	30	1105	0.000115222
CAGGACTCGGCTTGCTGAAGCG	22	1102	0.000114909
TTTGTCAGCTGGAGTCATAGTC	22	1100	0.0001147
TGATGACGGTGAAAAC	16	1095	0.000114179
GCGGGTGTAGCTCAATGGTAGAGCAGCA	28	1089	0.000113553
ATGGTGTCCGGGATCTCGACGCTCTC	26	1084	0.000113032
TGGTGAGGACGATTATGGC	19	1083	0.000112928
TTCTCCGGGCATGCCCATGC	20	1072	0.000111781
CCGAGTCGGTGCTTTTCC	18	1057	0.000110217
GCGGGTGTAGCTCAGGGGTAGA	22	1054	0.000109904
TTTCCGGACAA	11	1051	0.000109591
CATGCCCGGTTTTCTTTTCCGGGC	24	1051	0.000109591
ATTGCACTTACAGCTGCTGTAGAGC	25	1051	0.000109591
TTTTCCGGTCG	11	1049	0.000109382
CTATGACTCCAGCTGACAAAGC	22	1049	0.000109382
CAAGCATGCATGGTTGCA	18	1047	0.000109174
GCGGGTGTAGCTCAGGGGTAGAGC	24	1039	0.00010834
TAAAGTGCTTATAGTGCAGGTA	22	1038	0.000108235
TTTCCGGACA	10	1033	0.000107714
ACTAACTATGACTCCAGCTGACAA	24	1027	0.000107088
TATTGCACTTGTCCCGGCCTGC	22	1011	0.00010542
CTTTTGTTCTTCACTATTAAGAACT	25	1003	0.000104586
CATGCCCGTTTTTTTTCCGGGC	22	1002	0.000104482
GGCTGGTCCGATGGTAGTGGGTTATCAGAACC	32	998	0.000104064
CATGCCCGGTTTTTTTTCCGGGCA	24	984	0.000102605
AAGCATGCATGGTGC	15	978	0.000101979
TTTCCCGGGCATGCCCATGC	20	978	0.000101979
AGCAGCATGGTTGC	14	976	0.00010177
TAGTCGATGTAGTCAAC	17	971	0.000101249
CTCTAAACGAACTTTAAAATC	21	967	0.000100832
CCGGGCATGCCCCGCATGCC	20	889	9.26987e-05
CCGGGCAGGCCCCGGGCATGCCCCGGGCATGCC	33	888	9.25944e-05
CCGGGCTGCCAGATC	15	883	9.20731e-05
GCGGACATGCC	11	877	9.14474e-05
NCGGGCTGCC	10	875	9.12389e-05
CCGGCACGCC	10	870	9.07175e-05
CCGGGATGCA	10	868	9.0509e-05
TATACAGGACC	11	868	9.0509e-05
CCGGGCATACCCCGGGATGCC	21	863	8.99876e-05
CCGGGCATGCCCAGGCATGCC	21	860	8.96748e-05
CCGGGCATGCCCCGGGCATA	20	855	8.91534e-05
CCGGGCATGCCGGACATGCC	20	845	8.81107e-05
CCGGGCAGATCG	12	844	8.80064e-05
CCGGCCAGATC	11	836	8.71722e-05
TCGGCATGCC	10	832	8.67551e-05
CCGGGCATCCCGGGCATGCC	20	832	8.67551e-05
CCGGGCATGGTTGC	14	827	8.62338e-05
CCGGGCATGCCCCGAGCATG	20	821	8.56081e-05
CCGGGCAGCCCCGGCATGCC	20	810	8.44611e-05
CCGGGCTGCCCCGGGCATGCCCCGGGCATG	30	800	8.34184e-05
CCGGGCATGCCCCAGGCATG	20	790	8.23757e-05
CCGGGCATGCCCCGGGCATGCCAGATCGGACGAGCC	36	788	8.21671e-05
CGGGCATGCA	10	779	8.12287e-05
CCGTCATGCC	10	775	8.08116e-05
CCGGGCACGCCCCGGGATGCC	21	775	8.08116e-05
CGGGTATGCC	10	767	7.99774e-05
CCGGGCATGCCAGATCGGA	19	763	7.95603e-05
CCGGGCATGGCC	12	759	7.91432e-05
ACGGCATGCC	10	757	7.89347e-05
CCGGGCATGCCCTGGCATGCC	21	747	7.78919e-05
CCGGACAGGCC	11	744	7.75791e-05
NCGGGCATGCCCCGGCATGCC	21	737	7.68492e-05
TGGCATGCCCCGGGCATGCC	20	731	7.62236e-05
CCGGGCATGCCCCGGGCCTGCCA	23	730	7.61193e-05
CCGGACATGCCCCGGGCATACC	22	727	7.58065e-05
GGGGCTGTAGCTC	13	726	7.57022e-05
CTGGGCATGCCCCGGGCATG	20	724	7.54937e-05
CCGGGAATGCC	11	720	7.50766e-05
CCGGGCATGCCAGATA	16	716	7.46595e-05
NCGGGCATGCCCGGGCATGCC	21	715	7.45552e-05
CCGGCATACC	10	714	7.44509e-05
CCGGACATGCCCCGGGATGCC	21	709	7.39296e-05
CCGGGCATGAC	11	699	7.28868e-05
CCGGATATGCC	11	695	7.24697e-05
CCGGACATGCCAGATC	16	694	7.23655e-05
CCGGGATGCCCCGGGCAGCC	20	691	7.20527e-05
CCGGGCATGCTCTGGGCATGCC	22	689	7.18441e-05
CCGGGCATGCCCCGGGCCTGCCC	23	686	7.15313e-05
CCGGGCATGCCCCGGGTGCC	20	684	7.13227e-05
GATGAGCTTTGTGC	14	683	7.12185e-05
AACCGGGCATGCCCCGGGCATGCC	24	682	7.11142e-05
CCGGGCATGCCGGGCATG	18	681	7.10099e-05
CCGGGCATGCACCGGCATGCC	21	675	7.03843e-05
CCGGGCATGCCCCGGGCCTGCCAG	24	671	6.99672e-05
CCGGGCATGCCCCGGGCATGCCCCGGGCATGCCCCCGGCATGCC	44	670	6.98629e-05
CCGGCATGCCAGATCGG	17	668	6.96544e-05
CCGGGCTGCCCCGGCATGCC	20	665	6.93416e-05
CGGGCATGCCCCGGGCATG	19	662	6.90287e-05
CGGGCATACC	10	660	6.88202e-05
TCGGGCATGCCCCGGGCATG	20	657	6.85074e-05
CCGGGCATGCTCCGGCATGCC	21	657	6.85074e-05
CCGGGCATGCCCCGGGCATGCCAGATCGGACGC	33	657	6.85074e-05
CCGGGATGCCAGATC	15	656	6.84031e-05
CCGGGCATGCCCTGGGCATACC	22	653	6.80903e-05
NCGGGCACGCCCCGGGCATGCC	22	652	6.7986e-05
CCGGGCAATGCCCCGGGCATGCC	23	651	6.78817e-05
TGGGCATGCC	10	649	6.76732e-05
NCGGGCATGCCCCAGGCATGCC	22	649	6.76732e-05
CCGGGCATGCTCCGAGCATGCC	22	648	6.75689e-05
CCGGGCATGCCT	12	641	6.6839e-05
NCGGGCATGCCCCCGGCATGCC	22	640	6.67347e-05
CCGGGCACGCCCCCGGCATGCC	22	631	6.57963e-05
NCGGGCATGCTCCGGGCATGCC	22	628	6.54835e-05
CCGGGCCTGCC	11	625	6.51706e-05
NCGGGCATGCACCGGGCATGCC	22	624	6.50664e-05
CCGGGCTGGC	10	622	6.48578e-05
NCGGGCATGCCCCGGACATGCC	22	621	6.47535e-05
CGGGCATGCCAGATC	15	620	6.46493e-05
CCGGGCATGCCCCCATGCC	19	620	6.46493e-05
CCGGGCATGCCCCGGGCATGCCCCGGGCATGCCCGGGCATGCC	43	617	6.43364e-05
CCGGGCTGCCCGGGCATGCC	20	612	6.38151e-05
CCGGGCATGCCCCGGGCATGCCCCGGGCATGCCCCGGCATGCC	43	612	6.38151e-05
CCGGGCATGCTCCGGACATGCC	22	610	6.36065e-05
CCGGGCATGCCACCGGGCATGCC	23	607	6.32937e-05
CCGGGCGGCATGCC	14	605	6.30852e-05
CCGGACGTGCC	11	603	6.28766e-05
CCGGGCTGCCCCGGGCTGCC	20	603	6.28766e-05
CGGGCGTGCC	10	602	6.27724e-05
CCGGGCATGCCCTGGGCACGCC	22	602	6.27724e-05
CCGGACAAGCC	11	601	6.26681e-05
NCGGGCATGCCCCGGGCATGCCAGATC	27	601	6.26681e-05
NCGGACATGCCCCGGGCATGCC	22	597	6.2251e-05
CCGGGCATGCTCCGGGCATGCCCCGGGCATGCC	33	596	6.21467e-05
CCGGGCAGATCGGAA	15	595	6.20424e-05
CCGGGCATTCC	11	594	6.19382e-05
NCGGGCATGCCCTGGGCATGCC	22	591	6.16254e-05
CCGGACATGCCCCGGACATGCC	22	587	6.12083e-05
CCGGGCATGCCCTGGACATGCC	22	585	6.09997e-05
CTGCTGTAGAGC	12	584	6.08954e-05
GCCCCGGGCATGCCCCGGGCATGCC	25	579	6.03741e-05
CCGGGTATGCCCCGGGCATG	20	577	6.01655e-05
CCGGGCATGCCCGGACATGCC	21	577	6.01655e-05
TCGTATACAGGGCC	14	573	5.97484e-05
CCGGGCATGCCTCGGGCATG	20	570	5.94356e-05
CCGGGCATGTCCCGGGCATG	20	569	5.93313e-05
CCGGGCATGCCCCGGGCATGT	21	560	5.83929e-05
CCGGACATGCCCCCGGCATGCC	22	557	5.80801e-05
CCGGCGTGCC	10	555	5.78715e-05
CCGGGCATGCCCCGGGCATGCCCCGGGATG	30	554	5.77672e-05
CCGGGCGTGCCCCGGGCACGCC	22	551	5.74544e-05
CCGGGCTGCCCCGGACATGCC	21	547	5.70373e-05
CCGGGCAGCCCCGGGCATGCCCCGGGCATGCC	32	546	5.69331e-05
CGGGCACGCC	10	545	5.68288e-05
CCAGGCTGCC	10	544	5.67245e-05
CCGGGCATGCCCCGGGCATGCCAGATCGGAG	31	542	5.6516e-05
CCGGGCATGCGTGC	14	537	5.59946e-05
CATGATGAGCTTTGTGC	17	536	5.58903e-05
CCGGGCTGCACCGGGCAGCC	20	536	5.58903e-05
CCGGGCACGC	10	535	5.57861e-05
CCGGGCTGCCAGATCGG	17	535	5.57861e-05
CCGGGCTTGCC	11	534	5.56818e-05
TCGACTGCTGGCTTGGAGGTC	21	530	5.52647e-05
CTGGGCATGCCCCGGCATGCC	21	527	5.49519e-05
CCGGGCATGCCAGGCATGCC	20	526	5.48476e-05
CCGGCATGCCAGATCA	16	523	5.45348e-05
CCCGCATGCC	10	522	5.44305e-05
CCGGGCACGCCCGGGCATGCC	21	521	5.43262e-05
CCGGGCCATGCCCCGGGCATGCC	23	520	5.4222e-05
CCGGACACGCCCCGGGCATGCC	22	519	5.41177e-05
CCGGGCATGCCCCGGGCATGCCCGAT	26	519	5.41177e-05
CCGGGCATGCCTGGGCATGCC	21	517	5.39091e-05
CCGGGCATGCCAGATT	16	516	5.38049e-05
NCGGGCATGCCCCGGGTATGCC	22	510	5.31792e-05
CCGGGCATGCCCCGGGCATGCTAG	24	508	5.29707e-05
CTGGACATGCC	11	506	5.27621e-05
CCGGGCACGCCCCGGACATGCC	22	505	5.26579e-05
CCGGGCTGCTCCGGGCATGCCCCGGGCATGCC	32	503	5.24493e-05
CCGAGTCGGTGCTTT	15	501	5.22408e-05
CCGGGCATGCCCGGGCATGCCAGATC	26	500	5.21365e-05
CCGGGCCATGCC	12	499	5.20322e-05
CCGGGCATGCACCGAGCATGCC	22	499	5.20322e-05
CCGGGCATGCCCCGGGCATACCC	23	494	5.15109e-05
CCGGGCATGCCCCCGGCATG	20	492	5.13023e-05
CCGGGCTGCCCTGGGCATGCC	21	490	5.10938e-05
CCGGGCATGCCCCGGGCATGCTC	23	488	5.08852e-05
CCGGGCACGCCCCAGGCATGCC	22	487	5.0781e-05
CCGGCATGCCCCGGCATGCC	20	486	5.06767e-05
CCGGGATGCCG	11	485	5.05724e-05
CCGAGCATGCCCCGGGCATG	20	484	5.04681e-05
CCTGGCATGCCCGGGGCATGCC	22	484	5.04681e-05
CCGGGCATACCCGGGCATGCC	21	482	5.02596e-05
NTGGGCATGCCCCGGGCATGCC	22	481	5.01553e-05
CCGGGCATGCCATGCCCCGGGCATGCC	27	480	5.0051e-05
CCGGGCTTGC	10	479	4.99468e-05
CCGGGCATGCCCCGGGCATGCCAC	24	475	4.95297e-05
CCGGACATGCCCCGGGCATGCCCCGGGCATG	31	475	4.95297e-05
CCGGGCAAGC	10	470	4.90083e-05
CCGGCATGCCAA	12	465	4.8487e-05
CTGGGCATGCCCTGGGCATGCC	22	465	4.8487e-05
CCGGGCAAGCCCCGGCATGCC	21	463	4.82784e-05
CCGGGCATGCCCGGGCATACC	21	462	4.81741e-05
CCGGGCATGCCCCGGGCATACCAGATC	27	461	4.80699e-05
CTGGGATGCC	10	460	4.79656e-05
CCGGGCATGCCCGAGCATGCC	21	460	4.79656e-05
CCGGGCACGCCCCGGGCATGCCAGATC	27	460	4.79656e-05
CCGGACAGCC	10	458	4.7757e-05
CGGCATGCCCCGGGCATGCC	20	454	4.73399e-05
CCGGGCACGCCCTGGGCATGCC	22	452	4.71314e-05
CCGGCATGCCG	11	448	4.67143e-05
CCGGCATGCCCCGGGCATGCCCCGGGCATGCC	32	447	4.661e-05
CCGGGCATGCCCCGGGCATGCCCC	24	445	4.64015e-05
CCGGGCATCCC	11	444	4.62972e-05
CCGGGCATGCCTCCGGCATGCC	22	444	4.62972e-05
AGTCTAGCGTC	11	443	4.61929e-05
NCGGGCATGCCCCGAGCATGCC	22	443	4.61929e-05
CCGGGCATGCCCCGGGCCATGCC	23	443	4.61929e-05
CCGGGCATGCTCCGGGCATGCCAGATC	27	443	4.61929e-05
CCGGGCATGCACCGGACATGCC	22	441	4.59844e-05
CTGGGCATGCCCCAGGCATGCC	22	441	4.59844e-05
AGGCAAGGTAGTTCTTTTGTTCTTCACTATTAAGAACT	38	440	4.58801e-05
CAAGCATGCATGGTTGC	17	439	4.57759e-05
CCGGCCAGAT	10	438	4.56716e-05
GCGGGCATGCC	11	438	4.56716e-05
CCGGGCATGCCCTGGGCATGCCAGATC	27	437	4.55673e-05
CCGGGCAGATCGGA	14	434	4.52545e-05
CCGGGCGTGCCCGGGCATGCC	21	434	4.52545e-05
CCGGGCATGCCCCGGACATACC	22	434	4.52545e-05
CCGGGCATGCCCCGGCATGCCAGATC	26	433	4.51502e-05
CCGGGCATGCCCCGGGCATACCAGAG	26	433	4.51502e-05
CCGGGCAATGCC	12	432	4.50459e-05
CCGGGTTGCC	10	429	4.47331e-05
CCGGGCATGG	10	428	4.46289e-05
TTTTCCGGGCGC	12	958	9.98935e-05
